# The Limits of Molecular Signatures for Pancreatic Ductal Adenocarcinoma Subtyping

**DOI:** 10.1101/2022.05.16.491983

**Authors:** Manuela Lautizi, Jan Baumbach, Wilko Weichert, Katja Steiger, Markus List, Nicole Pfarr, Tim Kacprowski

## Abstract

Molecular signatures have been suggested as biomarkers to classify pancreatic ductal adenocarcinoma (PDAC) into two, three or four subtypes. Since the robustness of existing signatures is controversial, we performed a systematic evaluation of three established signatures for PDAC stratification across eight publicly available datasets. Clustering revealed inconsistency of subtypes across independent datasets and in some cases a different number of PDAC subgroups than in the original study, casting doubt on the actual number of existing subtypes. Next, we built nine classification models to investigate the ability of the signatures for tumor subtype prediction. The overall classification performance ranged from ∼35% to ∼90% accuracy, suggesting instability of the signatures. Notably, permuted subtypes and random gene sets achieved very similar performance. Cellular decomposition and functional pathway enrichment analysis revealed strong tissue-specificity of the predicted classes. Our study highlights severe limitations and inconsistencies that can be attributed to technical biases in sample preparation and tumor purity, suggesting that PDAC molecular signatures do not generalize across datasets. How stromal heterogeneity and immune compartment interplay in the diverging development of PDAC is still unclear. Therefore, a more mechanistic or at least multi-omic approach seems necessary to extract more robust and clinically exploitable insights.
