## Supplementary Table for "The Limits of Molecular Signatures for Pancreatic Ductal Adenocarcinoma Subtyping"

### Sheet: S1 Data
Supplementary Table S1: List of PDAC datasets used in this study.
Dataset	Platform	Number of samples included in this study	Genes number	Sample and tissue type	Samples with survival information	Source	Reference
Moffitt et al.	Agilent-014850 array 4x44K G4112F	145	~20k	Bulk, primary	125	GEO GSE71729	Moffitt RA, Marayati R, Flate EL, Volmar KE et al. Virtual microdissection identifies distinct tumor- and stroma-specific subtypes of pancreatic ductal adenocarcinoma. Nat Genet 2015 Oct;47(10):1168-78.
Collisson et al.	Affymetrix U133 Plus 2.0 array	27	~20k	Microdissected, primary	25	GEO GSE17891	Collisson EA, Sadanandam A, Olson P, Gibb WJ et al. Subtypes of pancreatic ductal adenocarcinoma and their differing responses to therapy. Nat Med 2011 Apr;17(4):500-3.
Bailey et al. (ICGC PACA-AU RNAseq)	Illumina RNAseq HiSeq	70	~18k	Bulk, primary	70	Obtained by author correspondance	Bailey, Peter, et al. "Genomic analyses identify molecular subtypes of pancreatic cancer." Nature 531.7592 (2016): 47-52.
ICGC PACA-AU Array	Illumina HumanHT-12 V4.0 expression beadchip	90	~22k	Bulk, primary	not available	GEO GSE36924	Pérez-Mancera PA, Rust AG, van der Weyden L, Kristiansen G et al. The deubiquitinase USP9X suppresses pancreatic ductal adenocarcinoma. Nature 2012 Apr 29;486(7402):266-70.
Badea et al.	Affymetrix U133 Plus 2.0 array	36	~20k	Bulk	none	GEO GSE15471	Badea L, Herlea V, Dima SO, Dumitrascu T et al. Combined gene expression analysis of whole-tissue and microdissected pancreatic ductal adenocarcinoma identifies genes specifically overexpressed in tumor epithelia. Hepatogastroenterology 2008 Nov-Dec;55(88):2016-27.
Yang et al.	Affymetrix HG 1.0 ST array	69	~22k	Bulk	65	GEO GSE62452	Yang S, He P, Wang J, Schetter A et al. A Novel MIF Signaling Pathway Drives the Malignant Character of Pancreatic Cancer by Targeting NR3C2. Cancer Res 2016 Jul 1;76(13):3838-50.
Sandhu et al.	Agilent-028004 array SurePrint G3 HG 8x60K	49	~21k	Bullk	not available	GEO GSE60980	Sandhu V, Bowitz Lothe IM, Labori KJ, Lingjærde OC et al. Molecular signatures of mRNAs and miRNAs as prognostic biomarkers in pancreatobiliary and intestinal types of periampullary adenocarcinomas. Mol Oncol 2015 Apr;9(4):758-71.
TCGA-PAAD (RNAseq)	Illumina RNAseq V2	146	~45k	Bulk, primary	146	Xena Browser	Raphael, Benjamin J., et al. "Integrated genomic characterization of pancreatic ductal adenocarcinoma." Cancer cell 32.2 (2017): 185-203.
* Affymetrix ids mapping to gene symbols left out 4 genes unmapped.
** The set of 613 Bailey et al. genes is reduced to 612 due to two probes which correspond to the same gene name when mapping the ids.

### Sheet: S2 Signatures overlap
Supplementary Table S2: Number of gene signatures in each dataset.
Dataset	Number of genes overlapping with Moffitt tumor signatures (n=50)	Number of genes overlapping with Collisson signatures (n=62)	Number of genes overlapping with Bailey signatures (n=612)**
Moffitt et al.	50	59	435
Collisson et al.	45	58*	464
Bailey et al. (ICGC PACA-AU RNAseq)	47	61	612
ICGC PACA-AU array	46	57	457
Badea et al.	45	58	464
Yang et al.	45	57	451
Sandhu et al.	45	58	471
TCGA-PAAD (RNAseq)	46	61	597
** The set of 613 Bailey et al. genes is reduced to 612 due to two probes which correspond to the same gene name when mapping the ids.

### Sheet: S3 Data combined
Supplementary Table S3: Details about the combined dataset.
	Data combined
Number of total samples	632
Number of total genes in common through all the datasets	11410
Number Moffitt et al. tumor signatures in the combined dataset	44/50
Number Collisson et al. tumor signatures in the combined dataset	52/62
Number Bailey et al. tumor signatures in the combined dataset	366/612**
** The set of 613 Bailey et al. genes is reduced to 612 due to two probes which correspond to the same gene name when mapping the ids.
